# Predictomes: A classifier-curated database of AlphaFold-modeled protein-protein interactions

**DOI:** 10.1101/2024.04.09.588596

**Authors:** Ernst W. Schmid, Johannes C. Walter

## Abstract

Protein-protein interactions (PPIs) are ubiquitous in biology, yet a comprehensive structural characterization of the PPIs underlying biochemical processes is lacking. Although AlphaFold-Multimer (AF-M) has the potential to fill this knowledge gap, standard AF-M confidence metrics do not reliably separate relevant PPIs from an abundance of false positive predictions. To address this limitation, we used machine learning on well curated datasets to train a <u>S</u>tructure <u>P</u>rediction and <u>O</u>mics informed <u>C</u>lassifier called SPOC that shows excellent performance in separating true and false PPIs, including in proteome-wide screens. We applied SPOC to an all-by-all matrix of nearly 300 human genome maintenance proteins, generating ∼40,000 predictions that can be viewed at predictomes.org, where users can also score their own predictions with SPOC. High confidence PPIs discovered using our approach suggest novel hypotheses in genome maintenance. Our results provide a framework for interpreting large scale AF-M screens and help lay the foundation for a proteome-wide structural interactome.
