## Supplemental Table S1 for "Predictomes: A classifier-curated database of AlphaFold-modeled protein-protein interactions"

### Sheet: pairs
Bait	Target	Source	Subcellular location	Pathway	pDOCKQ rank	ipTM rank	avg_models rank	structural_classifier rank	SPOC rank
CIP2A	TOPB1	PMID:35121901	Nucleus	Repair	378	12	8	6	4
DONS	DPOE2	PMID: 37590370	Nucleus	Replication	115	3	4	4	1
DONS	MCM3	PMID: 37590370	Nucleus	Replication	393	18	2	2	1
DONS	SLD5	PMID: 37590370	Nucleus	Replication	326	41	10	9	1
DONS	TOPB1	PMID: 37590370	Nucleus	Replication	484	7	22	1	1
FANCF	FANCM	PMID: 20064461	Nucleus	Repair	193	2	2	4	1
FIGL1	FIRRM	PMID:29608566	Nucleus	Repair	1	1	1	1	1
IER5	2ABA	PMID: 26496226	Nucleus	Signalling	12	1	1	1	1
LFA3	CKLF6	PMID: 37327789	Cell surface	Immunity	641	75	9	5	3
MCM10	MCM2	PMID:26719337	Nucleus	Replication	450	71	55	18	2
RHNO1	TOPB1	PMID:21659603	Nucleus	Repair	13	72	1	1	1
RNF185	MBRL	PMID: 33065021	ER membrane	ERAD	106	15	4	3	2
RSMB	GGYF1	PMID: 38225382	Nucleus	Transcription/Translation	373	66	36	58	11
SGF29	KAT2A	PMID:20850016	Nucleus	Chromatin	335	8	1	8	1
SHLD1	SHLD2	PMID:30022119	Nucleus	Repair	26	10	1	1	1
SLF1	SMC6	PMID: 25931565	Nucleus	Repair	129	87	26	4	2
SLX1	SLX4	PMID:12832395	Nucleus	Repair	22	1	9	1	1
UVSSA	POLR2A	PMID: 38316879	Nucleus	TCNER	14	33	7	1	1
WASC3	WAC2A	PMID: 20498093	Endosome	Trafficking	11	18	9	3	1
