## Supplemental Table S2 for "Predictomes: A classifier-curated database of AlphaFold-modeled protein-protein interactions"

### Sheet: Sheet1
DOI_link	year	title	comments
https://doi.org/10.1038/ncomms8928	2015	Quantitative interactome analysis reveals a chemoresistant edgotype	Removed all histone crosslinks with any other proteins as this was very over-represented in this set
https://doi.org/10.1038/ncomms15473	2017	Optimized fragmentation schemes and data analysis strategies for proteome-wide cross-link identification	Remove all intra cross links and any rows that had more than 2 protein IDS
https://doi.org/10.1074/mcp.RA118.000924	2018	Histone Interaction Landscapes Visualized by Crosslinking Mass Spectrometry in Intact Cell Nuclei	took only the first uniprot id and positions and removed any pairs that contained a isoform marked by a DASH, also found some entries with position 0 listed as crosslinked when in fact they referred to position 2 (these were manually corrected) also that the indices were off by 1,. 1 lower than they would be and so corrected this by finding the closest lysine
https://doi.org/10.1074/mcp.RA117.000470	2018	The interactome of intact mitochondria by cross-linking mass spectrometry provides evidence for coexisting respiratory supercomplexes*	This was done in mouse, but since human and mouse are so similar we just mapped the mouse gene names to the corresponding reviewed human protein entries via the uniprot ID mapping tool and discarded anything where there was no match found
https://doi.org/10.1021/acs.jproteome.9b00541	2019	In Situ Structural Restraints from Cross-Linking Mass Spectrometry in Human Mitochondria
https://doi.org/10.15252/msb.20198994	2019	An integrated workflow for crosslinking mass spectrometry	Took only pairs that were clear they were between 2 different proteins (not clearely an notated which pairs were intra vs inter crosslinks). Only took crosslinks when both proteins were the same were the exact same residue was creosslinked indicating a homdimer
https://doi.org/10.1021/acs.jproteome.9b00085	2019	Optimized Cross-Linking Mass Spectrometry for in Situ Interaction Proteomics
https://doi.org/10.1038/s41467-020-16935-w	2020	Mass spectrometry reveals the chemistry of formaldehyde cross-linking in structured proteins
https://doi.org/10.1126/sciadv.aax5783	2020	Stitching the synapse: Cross-linking mass spectrometry into resolving synaptic protein interactions	Took only pairs that were clear they were between 2 different proteins (not clearely an notated which pairs were intra vs inter crosslinks). Only took crosslinks when both proteins were the same were the exact same residue was creosslinked indicating a homdimer. This was done in mouse so first maped uniprots to gene names and then found the correspondiong genes in human and used those. Discarded …
https://doi.org/10.1073/pnas.2023360118	2021	Protein interaction landscapes revealed by advanced in vivo cross-linking–mass spectrometry	Replaced any occurrence of MN-term with index 1
https://doi.org/10.1021/acs.analchem.1c01317	2021	Cross-Linking/Mass Spectrometry Combined with Ion Mobility on a timsTOF Pro Instrument for Structural Proteomics
https://doi.org/10.1021/acs.analchem.1c04485	2022	Two-Dimensional Fractionation Method for Proteome-Wide Cross-Linking Mass Spectrometry Analysis	Took only pairs that were clear they were between 2 different proteins (not clearely an notated which pairs were intra vs inter crosslinks). Only took crosslinks when both proteins were the same were the exact same residue was creosslinked indicating a homdimer
https://doi.org/10.1021/acs.analchem.2c01637	2022	Suborganelle-Specific Protein Complex Analysis Enabled by in Vivo Cross-Linking Coupled with Proximal Labeling	Took only pairs that were clear they were between 2 different proteins (not clearely an notated which pairs were intra vs inter crosslinks). Only took crosslinks when both proteins were the same were the exact same residue was creosslinked indicating a homdimer
https://doi.org/10.1021/acs.analchem.2c00335	2022	In-Depth In Vivo Crosslinking in Minutes by a Compact, Membrane-Permeable, and Alkynyl-Enrichable Crosslinker	Removed all histone crosslinks with any other proteins as this was very over-represented in this set
https://doi.org/10.1038/s41467-022-33951-0	2022	Cross-linking of the endolysosomal system reveals potential flotillin structures and cargo	Took only from 1% FDR cutoff sheets from both endosome and lysomal datasets
https://doi.org/10.1073/pnas.2219418120	2023	Cross-linking mass spectrometry discovers, evaluates, and corroborates structures and protein–protein interactions in the human cell	Took only crosslinks between proteins, no intra crosslinks
https://doi.org/10.1021/acs.analchem.2c04986	2023	Exploring an Alternative Cysteine-Reactive Chemistry to Enable Proteome-Wide PPI Analysis by Cross-Linking Mass Spectrometry	Took only pairs that were clear they were between 2 different proteins (not clearely an notated which pairs were intra vs inter crosslinks). Only took crosslinks when both proteins were the same were the exact same residue was creosslinked indicating a homdimer
https://doi.org/10.1002/anie.202212860	2023	A Glycosidic-Bond-Based Mass-Spectrometry-Cleavable Cross-linker Enables In Vivo Cross-linking for Protein Complex Analysis	Took only pairs that were clear they were between 2 different proteins (not clearely an notated which pairs were intra vs inter crosslinks). Only took crosslinks when both proteins were the same were the exact same residue was creosslinked indicating a homdimer
https://doi.org/10.1021/acs.analchem.2c05020	2023	Improved Cross-Linking Coverage for Protein Complexes Containing Low Levels of Lysine by Using an Enrichable Photo-Cross-Linker
https://doi.org/10.1038/s41467-023-39485-3	2023	Targeted cross-linker delivery for the in situ mapping of protein conformations and interactions in mitochondria
