## Supplemental Table S3 for "Predictomes: A classifier-curated database of AlphaFold-modeled protein-protein interactions"

### Sheet: Sheet1
Feature class	Feature name	Description
Structural	min_contacts_across_predictions	Minimum number residue pairs (contacts) found across all structures for a given pair.
Structural	max_models_mul_mean_cap	DERIVED: Max models multiplied by (mean_contacts_across_predictions)
Structural	mean_contacts_across_predictions	Mean number of contacts across all AFM predictions for a given pair.
Structural	avg_n_models_div_min_pae	DERIVED: Average models divided by (best_pae_min + 1)
Biological	biogrid_detect_count	Number of times the pair has been identified as interacting in some way in the BioGrid database.
Structural	best_if_residues_div_min_pae	DERIVED: best_if_residues divided by (best_pae_min + 1)
Biological	t5_embedding_cosine_dist	Cosine distance between the T5 protein model embeddings for each protein in the pair.
Structural	avg_n_models	Average number of models each residue pair contact is found across all unique contacts for all predictions for a given pair. Normalized by number of predictions to be between 0 and 1.
Structural	iptm_min	Minimum iPTM across all AF-M predictions for a given pair.
Biological	t5_embedding_euclidian_dist	Euclidan distance between the T5 embedding vectors for each protein in the pair.
Structural	best_num_residue_contacts	Number of residue pairs (contacts) in the interface of the "best" chosen representative structure for a given pair.
Structural	best_if_residues	Number of residues involved in contacts in the interface of the "best" chosen representative structure for a given pair.
Biological	crispr_shared_hit_count	Number of CRISPR screens from the BioGRID ORCS database where both proteins appeared as "hits" as defined by the screen.
Structural	best_plddt_max	Maximum pLDDT in the interface of the "best" chosen representative structure for a given pair.
Structural	best_pae_min	Minimum pAE in the interface of the "best" chosen representative structure for a given pair.
Structural	iptm_mean	Mean iPTM across all AFM predictions for a given pair.
Structural	num_unique_contacts	Number of unique inter-residue pairs contact is found across all predictions for a given pair.
Biological	best_num_significant_afm_scores	The number of residue pairs from the interface in the "best" chosen representative structure for a given pair where the average AFMissense score > 80.
Biological	depmap_cosine_dist	The cosine distance as calculated by scipy.spatial.distance.cosine for the DEPMAP vectors for each protein in a given pair. Ranges from 0 to 2.
Biological	crispr_jaccard	Jaccard set similarity measurement of the BioGRID CRISPR KO vectors for each protein in a given pair. Each CIRSPR KO protein vector is composed of binary entries where each entry represents a CRISPR screen and the value 0 or 1 represents whether the protein was considered a "hit" or not by that screen's criteria.
Biological	colocalization_match_score	The cosine similarity of the DeepLoc 2.0 localization prediction vectors for each protein in the pair.
Structural	best_contact_score_max	Maximum contact score for all residue pairs in the interface of the "best" chosen representative structure for a given pair. The contact score is calculated as the number of atom contacts (dist < 5A) between a pair of residues multiplied by their averaged pLDDT and divided by (1 + the average of the PAEs (x, y) and (y, x).
Structural	num_contacts_with_max_n_models	Number of residue pairs (contacts) found in the most models across all structures for a given pair.
Biological	depmap_euclidian_dist	The euclidan distance between the DEPMAP vectors for each protein in the pair where each vector represents the gene effect caused by protein KO across cell lines.
Biological	co_expression_score	The mRNA co-expression score from CoexpressDB.
Structural	best_pdockq_e	The pDOCKQ score calculated by the Eloffson method for the "best" chosen representative structure for a given pair.
Structural	total_aa_length	Total number of residues in each structure.
Structural	msa_depth_diff	Difference in the overall sequence depth of the unpaired MSAs associated with each protein in the pair.
Structural	depmap_abs_diff	The mean absolute difference of all components of the DEPMAP vectors for each protein in the pair where each vector represents the gene effect caused by protein KO across cell lines.
Biological	best_af_missense_score_mean	Mean Afmissense score across interfacial residues in the "best" chosen representative structure for a given pair.
Structural	conservation_mean	The mean Shannon entropy for every residue involved in an interface in the "best" chosen representative structure for a given pair. Shannon entropies are calculated by calculating amino acid frequences for sequences in the MMSeq2 Multiple Sequence Alignment that are between 50% and 90% identical to the query sequence.
Biological	avg_af_missense_score_diff	Mean difference in Afmissense score across interfacial residues in the "best" chosen representative structure for a given pair.
Structural	best_contact_score_avg	Average contact score for all residue pairs in the interface of the "best" chosen representative structure for a given pair. The contact score is a calculated as the number of atom contacts (dist < 5A) between a pair of residues multiplied by their averaged pLDDT and divided by (1 + the average of the PAEs (x, y) and (y, x).
Structural	conservation_mean_diff	The mean difference in residue conservation across all residue pairs.
Structural	best_all_pae_mean	Average pAE of all residues of the "best" chosen representative structure for a given pair.
Biological	best_num_phospho_residues	Number of phosphorylated residues (reported in the PTMdb) found in the interface in the "best" chosen representative structure for a given pair.
Structural	best_contact_score_median	Median contact score for all residue pairs in the interface of the "best" chosen representative structure for a given pair. The contact score is a calculated as the number of atom contacts (dist < 5A) between a pair of residues multiplied by their averaged pLDDT and divided by (1 + the average of the PAEs (x, y) and (y, x).
Structural	best_all_disorder_percent	Percentage of all residues with pLDDTs < 50 in the "best" chosen representative structure for a given pair.
Structural	best_plddt_div_pae	DERIVED: (best_plddt_avg)/(1 + best_pae_avg)
Structural	best_pae_avg	Average pAE in the interface of the "best" chosen representative structure for a given pair.
Structural	best_all_plddt_mean	Average pLDDT of all residues of the "best" chosen representative structure for a given pair.
Structural	best_plddt_avg	Average pLDDT in the interface of the "best" chosen representative structure for a given pair.
Biological	best_af_missense_score_mean_diff	Mean of the differences in AFMissense scores for every residue pair in the interface of the best" chosen representative structure for a given pair.
Structural	best_plddt_diff_mean	Average of the differences in pLDDTs(x and y) for every reside pair in the interface of the "best" chosen representative structure for a given pair.
Structural	best_all_plddt_min	Minimum pLDDT of all residues of the "best" chosen representative structure for a given pair.
Structural	best_pae_diff_mean	Average of the differences in pAE(x,y vs y,x) for every reside pair in the interface of the "best" chosen representative structure for a given pair.
Structural	best_ptm	pTM value for the "best" chosen representative structure for a given pair.
Structural	best_plddt_min	Minimum pLDDT in the interface of the "best" chosen representative structure for a given pair.
Structural	iptm_max	Max iPTM across all AFM predictions for a given pair.
Structural	best_iptm	ipTM value for the "best" chosen representative structure for a given pair.
Structural	mutual_information_mean	The average mututal information for all residue pairs in the interface of the "best" chosen representative structure for a given pair. Mutal information is derived from MMSeq2 Multiple Sequence alignments using sequences that are between 50% and 90% identical to the query sequence repesenting the pair.
Biological	perturb_seq_score	Pearson correlation as calculated by numpy corrcoef between mRNA sequencing profiles of protein KOs from the Perturb Seq project. Only the top 200 correlations for any protein are used and so if not in the top 200, a default value of 0 is assigned to the correlation for the pair.
Structural	best_if_residues_percent	Percentage of all residues that are involved in interfacial contacts in the "best" chosen representative structure for a given pair.
Structural	max_n_models	The maximum number of models any residue pair contact is found in across all unique contacts for all predictions for a given pair. Normalized by number of predictions to be between 0 and 1.
Structural	best_all_plddt_max	Maximum pLLDT of all residues of the "best" chosen representative structure for a given pair.
Structural	best_backbone_percent	Percentage of all heavy atom contact pairs that involve backbone (non sidechain) atoms in the interface of the "best" chosen representative structure for a given pair.
Structural	best_atom_contacts_per_residue_avg	Average number of heavy atom "contact" pairs divided by the number of unique residues in the interface of the "best" chosen representative structure for a given pair.
Biological	best_num_close_cross_chain_phosphates	Number of close phosphorylated residues (heavy atoms < 5A) as found in the interface of the "best" chosen representative structure for a given pair.
Structural	best_pae_max	Maximum pAE in the interface of the "best" chosen representative structure for a given pair.
Structural	best_other_contact_percent	Percentage of all heavy atom contact pairs that do not fit into the other categories of bond types (hyrdogen, salt bridge, replusive) in the interface of the "best" chosen representative structure for a given pair.
Structural	best_num_filtered_residues	The number of residues that were removed from downstream analysis due to clashes (heavy atoms closer than 1A) after getting all residue pairs with the minimum distance and pLDDT requirements in the interface of the "best" chosen representative structure for a given pair.
Structural	best_salt_bridge_percent	Percentage of all heavy atom contact pairs that represent salt bridges in the interface of the "best" chosen representative structure for a given pair.
Structural	best_h_bond_percent	Percentage of all heavy atom contact pairs that represent hydrogen bonds in the interface of the "best" chosen representative structure for a given pair.
Structural	best_replusive_contact_percent	Percentage of all heavy atom contact pairs that represent repulsive contacts (both positively or negatively charged) in the intrface of the "best" chosen representative structure for a given pair.
Biological	best_num_direct_phospho_contacts	Number of residue pairs (contacts) where both residues have been reported as phosphorylated in the pTMDB in the "best" chosen representative structure for a given pair.
