## Supplemental Table S5 for "Predictomes: A classifier-curated database of AlphaFold-modeled protein-protein interactions"

### Sheet: Sheet1
Table S5: Confidence metrics for predictions described in the text (see sheet 2 for metric definitions).
All confidence metrics are calculated relative to the interaction with Protein 1. In cases where there are three or more proteins, the proteins in other columns were combined and treated as one protein, and their collective interaction with the protein in Column 1 was quantified. Classifier scores can only be calculated for binary, human pairs. In cases where the entire protein is not used, the a…
Organism	Protein 1	Protein 2	Protein 3	Protein 4	pDOCKQ	ipTM	avg_models	max_models	# Models Folded	PAE	plDDT	Classifier	Comments
H.sapiens	POLA1	POLD3	N/A	N/A	0.231	0.56	0.942	1	3	2.7	91	0.923
X. laevis	POLA1	POLD3	N/A	N/A	0.175	0.57	0.634	1	5	1.7	92	N/A
C.elegans	POLA1	POLD3	N/A	N/A	0.086	0.54	0.96	1	5	2.9	86	N/A
D.melanogaster	POLA1	POLD3	N/A	N/A	0.251	0.5	0.941	1	5	2.9	86	N/A
S.pombe	POLA1	POLD3	N/A	N/A	0.302	0.52	0.558	1	5	4.7	79	N/A
S.cerevisiae	POLA1	POLD3	N/A	N/A	0.2	0.5	0.925	1	5	2.9	85	N/A
H.sapiens	POLA1	RFC1	N/A	N/A	0.305	0.55	0.919	1	3	3.2	86	0.789
X. laevis	POLA1	RFC1	N/A	N/A	0.234	0.54	0.897	1	3	3.4	86	N/A
C.elegans	POLA1	RFC1	N/A	N/A	0.069	0.23	0	0	5	0	0	N/A	Although AF-M failed to detect the POLA1-RFC binary interaction in C.elegans, the prediction was robust in the presence of POLD3, especially using truncated proteins (See rows 18-19).
D.melanogaster	POLA1	RFC1	N/A	N/A	0.314	0.48	0.81	1	5	3.8	82	N/A
S.pombe	POLA1	RFC1	N/A	N/A	0.124	0.32	0.2	0.2	5	13.6	69	N/A	Although these metrics are low, the prediction was robust when we included POLD3 and used truncated proteins (See row 21).
S.cerevisiae	POLA1	RFC1	N/A	N/A	0.183	0.49	0.413	0.6	5	3	86	N/A	POLA1 binding is via the extreme N-terminus of RFC1 and it binds to the same domain on POLA1 as POLD3, but to a different site.
H.sapiens	POLA1	POLD3	RFC1	N/A	0.391	0.48	0.803	1	5	3.9	84	N/A
X. laevis	POLA1	POLD3	RFC1	N/A	0.431	0.5	0.739	1	5	4.5	85	N/A
C.elegans	POLA1	POLD3	RFC1	N/A	0.08	0.39	0.681	1	5	5.5	81	N/A	Based on PAE plots (not shown), these scores are driven by POLA1-POLD3 interaction. The POLA1-RFC1 interaction is only robust in 2 models.
C.elegans	POLA1(313-1456)	POLD3(250-385)	RFC1(100-200)	N/A	0.643	0.59	0.775	1	5	2.8	87	N/A	Based on PAE plots (not shown), in this prediction, the POLA1-RFC1 interaction is robust in 4 out of 5 models.
D.melanogaster	POLA1	POLD3	RFC1	N/A	0.481	0.45	0.839	1	5	3.9	81	N/A
S.pombe	POLA1(367-462)	POLD3(293-330)	RFC1(1-195)	N/A	0.358	0.83	0.872	1	5	1.1	94	N/A
S.cerevisiae	POLA1(389-480)	POLD3(286-350)	RFC1(1-106)	N/A	0.369	0.53	0.917	1	5	1.8	88	N/A	POLA1 binding is via the extreme N-terminus of RFC1, and it binds to the same domain on POLA1 as POLD3, but to a different site.
H.sapiens	MCM7	CTF18	N/A	N/A	0.221	0.47	0.734	1	3	6.8	78	0.579
X. laevis	MCM7	CTF18	N/A	N/A	0.265	0.49	0.752	1	5	3.9	82	N/A
C.elegans	MCM7	CTF18	N/A	N/A	0.199	0.42	0.877	1	5	3.8	78	N/A
D.melanogaster	MCM7	CTF18	N/A	N/A	0.352	0.62	0.728	1	5	6.6	75	N/A
S.pombe	MCM7	CTF18	N/A	N/A	0.283	0.43	0.645	1	5	6.7	76	N/A
S.cerevisiae	MCM7	CTF18	N/A	N/A	0.325	0.54	0.638	1	5	4.2	80	N/A
H.sapiens	POLE1 (1-1180)	CTF18	CTF8	DCC1	0.668	0.83	0.884	1	5	3.1	83	N/A
H.sapiens	CTF18 (281-865)	MCM7	MCM3	N/A	0.321	0.53	0.708	1	5	6.6	76	N/A

### Sheet: Sheet2
Column in Sheet 1	Definition
pDOCKQ	pDOCKQ is a metric of prediction accuracy ranging from 0 to 1 (best) that takes into account the average pLDDT of all interacting residues and the number of interacting residues. High confidence predictions generally have a value > 0.23. We report here the highest pDOCKQ calculated across all models.
ipTM	One of the learned AlphaFold outputs which represents what the model believes the interface template modling score would be if there was an experimental interface to compare to. Ranges from 0 to 1 with values above 0.5 generally considered good. We report here the highest ipTM across all models.
avg_models	Protein pairs were folded using the three or five AF-M “models” (as specified in the denominator), and the average number of models that predicted the same interface was quantified and normalized by the number of models run.
max_models	The maximum number of models describes what fraction of models run satisfy at least some of the contacts in a predicted PPI. It is therefore equal to or greater than the average number of models value and no larger than 1.
PAE	The predicted alignment error (PAE, measured in angstroms) is a global measure of the predicted error in the relative positioning of two residues in a structure, ranging from 0 (best) to 30 Angstroms (worst). We calculated the average value for all pairs of interface residues for the highest confidence model.
pLDDT	The predicted local distance difference test (pLDDT) describes the confidence that an amino acid is positioned correctly relative to neighboring residues. pLDDT values range from 0 (worst) to 100 (best). We calculated the average pLDDT of all the residues at the PPI interface in the best model. Confident structure predictions generally have values >70
Classifier	Scores for the combined classifier, as described in this paper. Values above 0.5 are considered confident. See Figure 3F for FDR and Recall at different values and TN:TP ratios.
